# Proteostasis governs differential temperature sensitivity across embryonic cell types

**DOI:** 10.1101/2022.08.04.502669

**Authors:** Michael W. Dorrity, Lauren M. Saunders, Madeleine Duran, Sanjay R. Srivatsan, Brent Ewing, Christine Queitsch, Jay Shendure, David W. Raible, David Kimelman, Cole Trapnell

**Affiliations:** Department of Genome Sciences, University of Washington, Seattle, WA 98195; Structural and Computational Biology, European Molecular Biology Laboratory, Heidelberg, DE 69117; Department of Biochemistry, University of Washington, Seattle, WA 98195; Department of Biological Structure, University of Washington, Seattle, WA 98195; Brotman Baty Institute for Precision Medicine, Seattle, WA 98195; Howard Hughes Medical Institute, Seattle, WA 98195

**Keywords:** developmental robustness, variability, zebrafish, single cell RNA-seq

## Abstract

The genetic program of embryonic development is remarkably robust, but temperature stress can degrade its ability to generate animals with invariant anatomy. While the stereotyped, consistent phenotypes associated with environmental stress during vertebrate development suggest that some cell types are more sensitive to stress than others, the basis of this sensitivity is unknown. Here, we characterize hundreds of individual zebrafish embryos under temperature stress using whole-animal single cell RNA-seq to identify cell types and molecular programs within them that drive phenotypic variability. We find that temperature perturbs the normal proportions and gene expression programs of numerous cell types and also introduces asynchrony in their development. The notochord is particularly sensitive to temperature stress, which we show is due to a specialized cell type, sheath cells. Further analyses show that sheath cells accumulate misfolded protein at elevated temperature, leading to a cascading structural failure of the notochord and irreversible anatomic defects in the embryo. Our study demonstrates that whole-animal single cell RNA-seq can characterize mechanisms important for developmental robustness and pinpoint molecular programs within specific cell types that constitute key failure points.
