## Supplementary Table 3 for "Proteostasis governs differential temperature sensitivity across embryonic cell types"

timepoint	temp	embryo	well	pheno_note	tag
30	28C	reference-30-HF4-30hpf-28C_P9_E2	E2	norm	30-28C-E2
36	28C	reference-36-HF4-36hpf-28C_P12_E2	E2	norm	36-28C-E2
36	28C	reference-36-HF4-36hpf-28C_P12_A1	A1	norm	36-28C-A1
24	28C	reference-24-HF4-24hpf-28C_P2_C2	C2	norm	24-28C-C2
30	28C	reference-30-HF4-30hpf-28C_P9_F2	F2	norm	30-28C-F2
36	28C	reference-36-HF4-36hpf-28C_P12_F1	F1	norm	36-28C-F1
36	28C	reference-36-HF4-36hpf-28C_P12_G2	G2	norm	36-28C-G2
24	28C	reference-24-HF4-24hpf-28C_P2_C1	C1	norm	24-28C-C1
30	28C	reference-30-HF4-30hpf-28C_P9_B2	B2	norm	30-28C-B2
30	28C	reference-30-HF4-30hpf-28C_P9_B1	B1	norm	30-28C-B1
36	28C	reference-36-HF4-36hpf-28C_P12_F2	F2	norm	36-28C-F2
36	28C	reference-36-HF4-36hpf-28C_P12_B2	B2	norm	36-28C-B2
24	28C	reference-24-HF4-24hpf-28C_P2_E1	E1	norm	24-28C-E1
36	28C	reference-36-HF4-36hpf-28C_P12_D2	D2	norm	36-28C-D2
24	28C	reference-24-HF4-24hpf-28C_P2_B2	B2	norm	24-28C-B2
24	28C	reference-24-HF4-24hpf-28C_P2_B1	B1	norm	24-28C-B1
30	28C	reference-30-HF4-30hpf-28C_P9_G2	G2	norm	30-28C-G2
36	28C	reference-36-HF4-36hpf-28C_P12_H1	H1	norm	36-28C-H1
36	28C	reference-36-HF4-36hpf-28C_P12_E1	E1	norm	36-28C-E1
30	28C	reference-30-HF4-30hpf-28C_P9_D1	D1	norm	30-28C-D1
24	28C	reference-24-HF4-24hpf-28C_P2_A1	A1	norm	24-28C-A1
36	28C	reference-36-HF4-36hpf-28C_P12_D1	D1	norm	36-28C-D1
30	28C	reference-30-HF4-30hpf-28C_P9_A2	A2	norm	30-28C-A2
30	28C	reference-30-HF4-30hpf-28C_P9_A1	A1	norm	30-28C-A1
24	28C	reference-24-HF4-24hpf-28C_P2_E2	E2	norm	24-28C-E2
30	28C	reference-30-HF4-30hpf-28C_P9_H1	H1	norm	30-28C-H1
30	28C	reference-30-HF4-30hpf-28C_P9_H2	H2	norm	30-28C-H2
24	28C	reference-24-HF4-24hpf-28C_P2_H1	H1	norm	24-28C-H1
30	28C	reference-30-HF4-30hpf-28C_P9_E1	E1	norm	30-28C-E1
36	28C	reference-36-HF4-36hpf-28C_P12_A2	A2	norm	36-28C-A2
24	28C	reference-24-HF4-24hpf-28C_P2_F2	F2	norm	24-28C-F2
24	28C	reference-24-HF4-24hpf-28C_P2_F1	F1	norm	24-28C-F1
30	28C	reference-30-HF4-30hpf-28C_P9_D2	D2	norm	30-28C-D2
36	28C	reference-36-HF4-36hpf-28C_P12_B1	B1	norm	36-28C-B1
30	28C	reference-30-HF4-30hpf-28C_P9_C1	C1	norm	30-28C-C1
24	28C	reference-24-HF4-24hpf-28C_P2_H2	H2	norm	24-28C-H2
36	28C	reference-36-HF4-36hpf-28C_P12_C2	C2	norm	36-28C-C2
24	28C	reference-24-HF4-24hpf-28C_P2_D2	D2	norm	24-28C-D2
24	28C	reference-24-HF4-24hpf-28C_P2_D1	D1	norm	24-28C-D1
30	28C	reference-30-HF4-30hpf-28C_P9_F1	F1	norm	30-28C-F1
24	28C	reference-24-HF4-24hpf-28C_P2_G2	G2	norm	24-28C-G2
24	28C	reference-24-HF4-24hpf-28C_P2_A2	A2	norm	24-28C-A2
24	28C	reference-24-HF4-24hpf-28C_P2_G1	G1	norm	24-28C-G1
30	28C	reference-30-HF4-30hpf-28C_P9_G1	G1	norm	30-28C-G1
36	28C	reference-36-HF4-36hpf-28C_P12_C1	C1	norm	36-28C-C1
36	28C	reference-36-HF4-36hpf-28C_P12_H2	H2	norm	36-28C-H2
36	28C	reference-36-HF4-36hpf-28C_P12_G1	G1	norm	36-28C-G1
30	28C	reference-30-HF4-30hpf-28C_P9_C2	C2	norm	30-28C-C2
24	32C	HF4-24-HF4-24hpf-32C_P2_H7	H7	norm	24-32C-H7
36	34C	HF4-36-HF4-36hpf-34C_P12_B9	B9	norm	36-34C-B9
24	32C	HF4-24-HF4-24hpf-32C_P2_C5	C5	severe	24-32C-C5
36	32C	HF4-36-HF4-36hpf-32C_P12_C3	C3	norm	36-32C-C3
30	32C	HF4-30-HF4-30hpf-32C_P9_H5	H5	severe	30-32C-H5
36	32C	HF4-36-HF4-36hpf-32C_P12_E5	E5	severe	36-32C-E5
30	34C	HF4-30-HF4-30hpf-34C_P9_E8	E8	norm	30-34C-E8
36	34C	HF4-36-HF4-36hpf-34C_P12_C11	C11	severe	36-34C-C11
36	32C	HF4-36-HF4-36hpf-32C_P12_H5	H5	severe	36-32C-H5
24	32C	HF4-24-HF4-24hpf-32C_P2_E4	E4	norm	24-32C-E4
36	34C	HF4-36-HF4-36hpf-34C_P12_E8	E8	norm	36-34C-E8
36	34C	HF4-36-HF4-36hpf-34C_P12_D8	D8	norm	36-34C-D8
24	34C	HF4-24-HF4-24hpf-34C_P2_H8	H8	norm	24-34C-H8
30	34C	HF4-30-HF4-30hpf-34C_P9_C12	C12	severe	30-34C-C12
30	32C	HF4-30-HF4-30hpf-32C_P9_C6	C6	severe	30-32C-C6
36	34C	HF4-36-HF4-36hpf-34C_P12_H9	H9	norm	36-34C-H9
30	34C	HF4-30-HF4-30hpf-34C_P9_E11	E11	severe	30-34C-E11
24	32C	HF4-24-HF4-24hpf-32C_P2_C7	C7	norm	24-32C-C7
36	32C	HF4-36-HF4-36hpf-32C_P12_B3	B3	norm	36-32C-B3
24	34C	HF4-24-HF4-24hpf-34C_P2_E12	E12	severe	24-34C-E12
30	34C	HF4-30-HF4-30hpf-34C_P9_A8	A8	norm	30-34C-A8
24	34C	HF4-24-HF4-24hpf-34C_P2_G9	G9	norm	24-34C-G9
30	32C	HF4-30-HF4-30hpf-32C_P9_A6	A6	severe	30-32C-A6
36	34C	HF4-36-HF4-36hpf-34C_P12_E9	E9	norm	36-34C-E9
30	34C	HF4-30-HF4-30hpf-34C_P9_A9	A9	norm	30-34C-A9
30	32C	HF4-30-HF4-30hpf-32C_P9_B5	B5	norm	30-32C-B5
30	34C	HF4-30-HF4-30hpf-34C_P9_F8	F8	norm	30-34C-F8
36	34C	HF4-36-HF4-36hpf-34C_P12_H10	H10	severe	36-34C-H10
24	34C	HF4-24-HF4-24hpf-34C_P2_E8	E8	norm	24-34C-E8
30	32C	HF4-30-HF4-30hpf-32C_P9_A4	A4	norm	30-32C-A4
24	32C	HF4-24-HF4-24hpf-32C_P2_A4	A4	norm	24-32C-A4
24	32C	HF4-24-HF4-24hpf-32C_P2_A7	A7	norm	24-32C-A7
30	34C	HF4-30-HF4-30hpf-34C_P9_C11	C11	severe	30-34C-C11
30	32C	HF4-30-HF4-30hpf-32C_P9_E7	E7	severe	30-32C-E7
24	34C	HF4-24-HF4-24hpf-34C_P2_D8	D8	norm	24-34C-D8
36	32C	HF4-36-HF4-36hpf-32C_P12_B5	B5	norm	36-32C-B5
36	34C	HF4-36-HF4-36hpf-34C_P12_C9	C9	norm	36-34C-C9
30	34C	HF4-30-HF4-30hpf-34C_P9_G8	G8	norm	30-34C-G8
30	34C	HF4-30-HF4-30hpf-34C_P9_D12	D12	severe	30-34C-D12
24	34C	HF4-24-HF4-24hpf-34C_P2_B10	B10	norm	24-34C-B10
36	32C	HF4-36-HF4-36hpf-32C_P12_G7	G7	severe	36-32C-G7
30	32C	HF4-30-HF4-30hpf-32C_P9_C3	C3	norm	30-32C-C3
36	32C	HF4-36-HF4-36hpf-32C_P12_H3	H3	norm	36-32C-H3
36	32C	HF4-36-HF4-36hpf-32C_P12_D4	D4	norm	36-32C-D4
36	34C	HF4-36-HF4-36hpf-34C_P12_G11	G11	severe	36-34C-G11
24	34C	HF4-24-HF4-24hpf-34C_P2_F11	F11	severe	24-34C-F11
30	32C	HF4-30-HF4-30hpf-32C_P9_G7	G7	severe	30-32C-G7
24	32C	HF4-24-HF4-24hpf-32C_P2_D4	D4	norm	24-32C-D4
24	32C	HF4-24-HF4-24hpf-32C_P2_G6	G6	severe	24-32C-G6
36	32C	HF4-36-HF4-36hpf-32C_P12_E7	E7	severe	36-32C-E7
30	34C	HF4-30-HF4-30hpf-34C_P9_B8	B8	norm	30-34C-B8
36	34C	HF4-36-HF4-36hpf-34C_P12_F9	F9	norm	36-34C-F9
36	32C	HF4-36-HF4-36hpf-32C_P12_B7	B7	severe	36-32C-B7
30	32C	HF4-30-HF4-30hpf-32C_P9_C5	C5	norm	30-32C-C5
36	34C	HF4-36-HF4-36hpf-34C_P12_A12	A12	severe	36-34C-A12
30	32C	HF4-30-HF4-30hpf-32C_P9_D7	D7	severe	30-32C-D7
30	32C	HF4-30-HF4-30hpf-32C_P9_F4	F4	norm	30-32C-F4
24	32C	HF4-24-HF4-24hpf-32C_P2_B7	B7	norm	24-32C-B7
36	32C	HF4-36-HF4-36hpf-32C_P12_B4	B4	norm	36-32C-B4
24	34C	HF4-24-HF4-24hpf-34C_P2_G10	G10	severe	24-34C-G10
30	34C	HF4-30-HF4-30hpf-34C_P9_H8	H8	norm	30-34C-H8
30	34C	HF4-30-HF4-30hpf-34C_P9_A11	A11	severe	30-34C-A11
36	32C	HF4-36-HF4-36hpf-32C_P12_C7	C7	severe	36-32C-C7
24	32C	HF4-24-HF4-24hpf-32C_P2_F5	F5	severe	24-32C-F5
30	32C	HF4-30-HF4-30hpf-32C_P9_G4	G4	norm	30-32C-G4
30	32C	HF4-30-HF4-30hpf-32C_P9_A5	A5	norm	30-32C-A5
24	32C	HF4-24-HF4-24hpf-32C_P2_E6	E6	severe	24-32C-E6
36	34C	HF4-36-HF4-36hpf-34C_P12_G12	G12	severe	36-34C-G12
36	32C	HF4-36-HF4-36hpf-32C_P12_F6	F6	severe	36-32C-F6
24	34C	HF4-24-HF4-24hpf-34C_P2_D10	D10	norm	24-34C-D10
30	32C	HF4-30-HF4-30hpf-32C_P9_C7	C7	severe	30-32C-C7
24	32C	HF4-24-HF4-24hpf-32C_P2_C6	C6	severe	24-32C-C6
36	34C	HF4-36-HF4-36hpf-34C_P12_E10	E10	severe	36-34C-E10
36	34C	HF4-36-HF4-36hpf-34C_P12_B12	B12	severe	36-34C-B12
30	32C	HF4-30-HF4-30hpf-32C_P9_H6	H6	severe	30-32C-H6
24	34C	HF4-24-HF4-24hpf-34C_P2_E9	E9	norm	24-34C-E9
36	34C	HF4-36-HF4-36hpf-34C_P12_D11	D11	severe	36-34C-D11
30	34C	HF4-30-HF4-30hpf-34C_P9_A10	A10	norm	30-34C-A10
36	32C	HF4-36-HF4-36hpf-32C_P12_A5	A5	norm	36-32C-A5
24	32C	HF4-24-HF4-24hpf-32C_P2_B3	B3	norm	24-32C-B3
30	32C	HF4-30-HF4-30hpf-32C_P9_F6	F6	severe	30-32C-F6
24	32C	HF4-24-HF4-24hpf-32C_P2_F7	F7	norm	24-32C-F7
24	32C	HF4-24-HF4-24hpf-32C_P2_G5	G5	severe	24-32C-G5
30	34C	HF4-30-HF4-30hpf-34C_P9_H11	H11	severe	30-34C-H11
36	34C	HF4-36-HF4-36hpf-34C_P12_H12	H12	severe	36-34C-H12
24	34C	HF4-24-HF4-24hpf-34C_P2_D11	D11	severe	24-34C-D11
30	32C	HF4-30-HF4-30hpf-32C_P9_C4	C4	norm	30-32C-C4
30	34C	HF4-30-HF4-30hpf-34C_P9_B11	B11	severe	30-34C-B11
30	34C	HF4-30-HF4-30hpf-34C_P9_G9	G9	norm	30-34C-G9
30	34C	HF4-30-HF4-30hpf-34C_P9_B9	B9	norm	30-34C-B9
30	32C	HF4-30-HF4-30hpf-32C_P9_D4	D4	norm	30-32C-D4
30	34C	HF4-30-HF4-30hpf-34C_P9_B12	B12	severe	30-34C-B12
36	32C	HF4-36-HF4-36hpf-32C_P12_F7	F7	severe	36-32C-F7
30	32C	HF4-30-HF4-30hpf-32C_P9_F5	F5	severe	30-32C-F5
36	32C	HF4-36-HF4-36hpf-32C_P12_C4	C4	norm	36-32C-C4
30	34C	HF4-30-HF4-30hpf-34C_P9_H10	H10	severe	30-34C-H10
30	34C	HF4-30-HF4-30hpf-34C_P9_D11	D11	severe	30-34C-D11
36	32C	HF4-36-HF4-36hpf-32C_P12_D3	D3	norm	36-32C-D3
30	32C	HF4-30-HF4-30hpf-32C_P9_D5	D5	norm	30-32C-D5
30	32C	HF4-30-HF4-30hpf-32C_P9_H3	H3	norm	30-32C-H3
36	32C	HF4-36-HF4-36hpf-32C_P12_B6	B6	severe	36-32C-B6
24	32C	HF4-24-HF4-24hpf-32C_P2_D5	D5	severe	24-32C-D5
36	32C	HF4-36-HF4-36hpf-32C_P12_G3	G3	norm	36-32C-G3
36	32C	HF4-36-HF4-36hpf-32C_P12_A4	A4	norm	36-32C-A4
30	34C	HF4-30-HF4-30hpf-34C_P9_D9	D9	norm	30-34C-D9
36	34C	HF4-36-HF4-36hpf-34C_P12_F8	F8	norm	36-34C-F8
30	32C	HF4-30-HF4-30hpf-32C_P9_F7	F7	severe	30-32C-F7
30	32C	HF4-30-HF4-30hpf-32C_P9_G6	G6	severe	30-32C-G6
36	34C	HF4-36-HF4-36hpf-34C_P12_C12	C12	severe	36-34C-C12
30	32C	HF4-30-HF4-30hpf-32C_P9_B4	B4	norm	30-32C-B4
24	32C	HF4-24-HF4-24hpf-32C_P2_F3	F3	norm	24-32C-F3
30	34C	HF4-30-HF4-30hpf-34C_P9_F12	F12	severe	30-34C-F12
30	32C	HF4-30-HF4-30hpf-32C_P9_B7	B7	severe	30-32C-B7
30	34C	HF4-30-HF4-30hpf-34C_P9_F9	F9	norm	30-34C-F9
30	32C	HF4-30-HF4-30hpf-32C_P9_A7	A7	severe	30-32C-A7
30	32C	HF4-30-HF4-30hpf-32C_P9_G5	G5	severe	30-32C-G5
36	32C	HF4-36-HF4-36hpf-32C_P12_A6	A6	severe	36-32C-A6
24	34C	HF4-24-HF4-24hpf-34C_P2_G11	G11	severe	24-34C-G11
30	34C	HF4-30-HF4-30hpf-34C_P9_F10	F10	severe	30-34C-F10
36	32C	HF4-36-HF4-36hpf-32C_P12_G5	G5	severe	36-32C-G5
24	32C	HF4-24-HF4-24hpf-32C_P2_H5	H5	severe	24-32C-H5
24	34C	HF4-24-HF4-24hpf-34C_P2_B12	B12	severe	24-34C-B12
30	34C	HF4-30-HF4-30hpf-34C_P9_H12	H12	severe	30-34C-H12
36	34C	HF4-36-HF4-36hpf-34C_P12_A10	A10	norm	36-34C-A10
36	34C	HF4-36-HF4-36hpf-34C_P12_G8	G8	norm	36-34C-G8
30	34C	HF4-30-HF4-30hpf-34C_P9_E9	E9	norm	30-34C-E9
30	32C	HF4-30-HF4-30hpf-32C_P9_E5	E5	severe	30-32C-E5
36	32C	HF4-36-HF4-36hpf-32C_P12_C6	C6	severe	36-32C-C6
30	32C	HF4-30-HF4-30hpf-32C_P9_D6	D6	severe	30-32C-D6
24	34C	HF4-24-HF4-24hpf-34C_P2_C8	C8	norm	24-34C-C8
24	34C	HF4-24-HF4-24hpf-34C_P2_D12	D12	severe	24-34C-D12
24	34C	HF4-24-HF4-24hpf-34C_P2_H10	H10	severe	24-34C-H10
36	34C	HF4-36-HF4-36hpf-34C_P12_A9	A9	norm	36-34C-A9
36	32C	HF4-36-HF4-36hpf-32C_P12_E4	E4	norm	36-32C-E4
30	32C	HF4-30-HF4-30hpf-32C_P9_E4	E4	norm	30-32C-E4
24	34C	HF4-24-HF4-24hpf-34C_P2_F8	F8	norm	24-34C-F8
36	34C	HF4-36-HF4-36hpf-34C_P12_D9	D9	norm	36-34C-D9
24	34C	HF4-24-HF4-24hpf-34C_P2_C11	C11	severe	24-34C-C11
24	34C	HF4-24-HF4-24hpf-34C_P2_F12	F12	severe	24-34C-F12
24	32C	HF4-24-HF4-24hpf-32C_P2_E5	E5	severe	24-32C-E5
36	32C	HF4-36-HF4-36hpf-32C_P12_H7	H7	severe	36-32C-H7
36	34C	HF4-36-HF4-36hpf-34C_P12_B8	B8	norm	36-34C-B8
36	32C	HF4-36-HF4-36hpf-32C_P12_C5	C5	norm	36-32C-C5
24	34C	HF4-24-HF4-24hpf-34C_P2_C12	C12	severe	24-34C-C12
36	34C	HF4-36-HF4-36hpf-34C_P12_G9	G9	norm	36-34C-G9
30	34C	HF4-30-HF4-30hpf-34C_P9_G11	G11	severe	30-34C-G11
36	32C	HF4-36-HF4-36hpf-32C_P12_A3	A3	norm	36-32C-A3
36	34C	HF4-36-HF4-36hpf-34C_P12_H8	H8	norm	36-34C-H8
36	32C	HF4-36-HF4-36hpf-32C_P12_F4	F4	norm	36-32C-F4
24	34C	HF4-24-HF4-24hpf-34C_P2_B8	B8	norm	24-34C-B8
24	34C	HF4-24-HF4-24hpf-34C_P2_G12	G12	severe	24-34C-G12
36	32C	HF4-36-HF4-36hpf-32C_P12_E6	E6	severe	36-32C-E6
24	34C	HF4-24-HF4-24hpf-34C_P2_C10	C10	norm	24-34C-C10
24	32C	HF4-24-HF4-24hpf-32C_P2_A6	A6	severe	24-32C-A6
30	32C	HF4-30-HF4-30hpf-32C_P9_D3	D3	norm	30-32C-D3
24	32C	HF4-24-HF4-24hpf-32C_P2_D6	D6	severe	24-32C-D6
36	34C	HF4-36-HF4-36hpf-34C_P12_A8	A8	norm	36-34C-A8
24	34C	HF4-24-HF4-24hpf-34C_P2_F9	F9	norm	24-34C-F9
36	32C	HF4-36-HF4-36hpf-32C_P12_G4	G4	norm	36-32C-G4
24	34C	HF4-24-HF4-24hpf-34C_P2_A10	A10	norm	24-34C-A10
30	32C	HF4-30-HF4-30hpf-32C_P9_H4	H4	norm	30-32C-H4
24	32C	HF4-24-HF4-24hpf-32C_P2_A3	A3	norm	24-32C-A3
36	34C	HF4-36-HF4-36hpf-34C_P12_C8	C8	norm	36-34C-C8
36	34C	HF4-36-HF4-36hpf-34C_P12_F11	F11	severe	36-34C-F11
24	32C	HF4-24-HF4-24hpf-32C_P2_F4	F4	norm	24-32C-F4
30	32C	HF4-30-HF4-30hpf-32C_P9_H7	H7	severe	30-32C-H7
24	34C	HF4-24-HF4-24hpf-34C_P2_A11	A11	severe	24-34C-A11
24	34C	HF4-24-HF4-24hpf-34C_P2_H11	H11	severe	24-34C-H11
36	34C	HF4-36-HF4-36hpf-34C_P12_F12	F12	severe	36-34C-F12
24	32C	HF4-24-HF4-24hpf-32C_P2_E3	E3	norm	24-32C-E3
36	32C	HF4-36-HF4-36hpf-32C_P12_A7	A7	severe	36-32C-A7
24	32C	HF4-24-HF4-24hpf-32C_P2_B4	B4	norm	24-32C-B4
30	34C	HF4-30-HF4-30hpf-34C_P9_F11	F11	severe	30-34C-F11
36	32C	HF4-36-HF4-36hpf-32C_P12_D5	D5	norm	36-32C-D5
24	32C	HF4-24-HF4-24hpf-32C_P2_C4	C4	norm	24-32C-C4
30	34C	HF4-30-HF4-30hpf-34C_P9_G12	G12	severe	30-34C-G12
30	34C	HF4-30-HF4-30hpf-34C_P9_G10	G10	severe	30-34C-G10
36	34C	HF4-36-HF4-36hpf-34C_P12_E11	E11	severe	36-34C-E11
30	34C	HF4-30-HF4-30hpf-34C_P9_E12	E12	severe	30-34C-E12
24	34C	HF4-24-HF4-24hpf-34C_P2_B9	B9	norm	24-34C-B9
36	32C	HF4-36-HF4-36hpf-32C_P12_H4	H4	norm	36-32C-H4
24	32C	HF4-24-HF4-24hpf-32C_P2_A5	A5	severe	24-32C-A5
30	34C	HF4-30-HF4-30hpf-34C_P9_C8	C8	norm	30-34C-C8
36	34C	HF4-36-HF4-36hpf-34C_P12_A11	A11	severe	36-34C-A11
30	32C	HF4-30-HF4-30hpf-32C_P9_A3	A3	norm	30-32C-A3
24	32C	HF4-24-HF4-24hpf-32C_P2_H6	H6	severe	24-32C-H6
36	34C	HF4-36-HF4-36hpf-34C_P12_B10	B10	norm	36-34C-B10
24	32C	HF4-24-HF4-24hpf-32C_P2_G7	G7	norm	24-32C-G7
36	34C	HF4-36-HF4-36hpf-34C_P12_D12	D12	severe	36-34C-D12
36	32C	HF4-36-HF4-36hpf-32C_P12_D7	D7	severe	36-32C-D7
24	32C	HF4-24-HF4-24hpf-32C_P2_F6	F6	severe	24-32C-F6
24	34C	HF4-24-HF4-24hpf-34C_P2_A8	A8	norm	24-34C-A8
30	32C	HF4-30-HF4-30hpf-32C_P9_B3	B3	norm	30-32C-B3
36	34C	HF4-36-HF4-36hpf-34C_P12_C10	C10	norm	36-34C-C10
36	34C	HF4-36-HF4-36hpf-34C_P12_D10	D10	norm	36-34C-D10
36	32C	HF4-36-HF4-36hpf-32C_P12_F3	F3	norm	36-32C-F3
36	32C	HF4-36-HF4-36hpf-32C_P12_H6	H6	severe	36-32C-H6
36	32C	HF4-36-HF4-36hpf-32C_P12_E3	E3	norm	36-32C-E3
24	32C	HF4-24-HF4-24hpf-32C_P2_C3	C3	norm	24-32C-C3
36	32C	HF4-36-HF4-36hpf-32C_P12_F5	F5	severe	36-32C-F5
24	34C	HF4-24-HF4-24hpf-34C_P2_G8	G8	norm	24-34C-G8
30	34C	HF4-30-HF4-30hpf-34C_P9_C9	C9	norm	30-34C-C9
30	32C	HF4-30-HF4-30hpf-32C_P9_B6	B6	severe	30-32C-B6
24	34C	HF4-24-HF4-24hpf-34C_P2_C9	C9	norm	24-34C-C9
24	32C	HF4-24-HF4-24hpf-32C_P2_B5	B5	severe	24-32C-B5
24	34C	HF4-24-HF4-24hpf-34C_P2_H12	H12	severe	24-34C-H12
36	34C	HF4-36-HF4-36hpf-34C_P12_F10	F10	severe	36-34C-F10
24	32C	HF4-24-HF4-24hpf-32C_P2_G3	G3	norm	24-32C-G3
30	34C	HF4-30-HF4-30hpf-34C_P9_A12	A12	severe	30-34C-A12
30	34C	HF4-30-HF4-30hpf-34C_P9_B10	B10	norm	30-34C-B10
24	32C	HF4-24-HF4-24hpf-32C_P2_H4	H4	norm	24-32C-H4
36	34C	HF4-36-HF4-36hpf-34C_P12_E12	E12	severe	36-34C-E12
24	32C	HF4-24-HF4-24hpf-32C_P2_E7	E7	norm	24-32C-E7
30	32C	HF4-30-HF4-30hpf-32C_P9_F3	F3	norm	30-32C-F3
24	34C	HF4-24-HF4-24hpf-34C_P2_A9	A9	norm	24-34C-A9
30	34C	HF4-30-HF4-30hpf-34C_P9_C10	C10	norm	30-34C-C10
30	34C	HF4-30-HF4-30hpf-34C_P9_D10	D10	norm	30-34C-D10
30	34C	HF4-30-HF4-30hpf-34C_P9_E10	E10	severe	30-34C-E10
36	32C	HF4-36-HF4-36hpf-32C_P12_G6	G6	severe	36-32C-G6
24	34C	HF4-24-HF4-24hpf-34C_P2_E10	E10	severe	24-34C-E10
30	32C	HF4-30-HF4-30hpf-32C_P9_E6	E6	severe	30-32C-E6
24	34C	HF4-24-HF4-24hpf-34C_P2_F10	F10	severe	24-34C-F10
24	34C	HF4-24-HF4-24hpf-34C_P2_H9	H9	norm	24-34C-H9
24	34C	HF4-24-HF4-24hpf-34C_P2_A12	A12	severe	24-34C-A12
30	34C	HF4-30-HF4-30hpf-34C_P9_D8	D8	norm	30-34C-D8
24	32C	HF4-24-HF4-24hpf-32C_P2_G4	G4	norm	24-32C-G4
36	34C	HF4-36-HF4-36hpf-34C_P12_G10	G10	severe	36-34C-G10
30	32C	HF4-30-HF4-30hpf-32C_P9_E3	E3	norm	30-32C-E3
36	34C	HF4-36-HF4-36hpf-34C_P12_H11	H11	severe	36-34C-H11
36	34C	HF4-36-HF4-36hpf-34C_P12_B11	B11	severe	36-34C-B11
24	34C	HF4-24-HF4-24hpf-34C_P2_D9	D9	norm	24-34C-D9
24	32C	HF4-24-HF4-24hpf-32C_P2_D7	D7	norm	24-32C-D7
24	32C	HF4-24-HF4-24hpf-32C_P2_H3	H3	norm	24-32C-H3
30	34C	HF4-30-HF4-30hpf-34C_P9_H9	H9	norm	30-34C-H9
24	34C	HF4-24-HF4-24hpf-34C_P2_E11	E11	severe	24-34C-E11
36	32C	HF4-36-HF4-36hpf-32C_P12_D6	D6	severe	36-32C-D6
24	32C	HF4-24-HF4-24hpf-32C_P2_D3	D3	norm	24-32C-D3
24	32C	HF4-24-HF4-24hpf-32C_P2_B6	B6	severe	24-32C-B6
30	32C	HF4-30-HF4-30hpf-32C_P9_G3	G3	norm	30-32C-G3
24	34C	HF4-24-HF4-24hpf-34C_P2_B11	B11	severe	24-34C-B11
